# Proteomics Reveals Extracellular Matrix Injury in the Glomeruli and Tubulointerstitium of Kidney Allografts with Early Antibody-Mediated Rejection

**DOI:** 10.1101/2020.03.03.975672

**Authors:** Sergi Clotet-Freixas, Caitriona M. McEvoy, Ihor Batruch, Julie Van, Chiara Pastrello, Max Kotlyar, Madhurangi Arambewela, Alex Boshart, Sofia Farkona, Yun Niu, Yanhong Li, Olusegun Famure, Andrea Bozovic, Vathany Kulasingam, Peixuen Chen, Joseph Kim, Emilie Chan, Sajad Moshkelgosha, Tereza Martinu, Stephen Juvet, Igor Jurisica, Andrzej Chruscinski, Rohan John, Ana Konvalinka

## Abstract

Antibody-mediated rejection (AMR) accounts for >50% of kidney allograft losses. AMR is caused by donor-specific antibodies (DSA) against HLA and non-HLA antigens in the glomeruli and the tubulointerstitium, which together with inflammatory cytokines such as tumor necrosis factor alpha (TNFα) and interferon gamma (IFNɣ), trigger graft injury. Unfortunately, the mechanisms governing cell-specific injury in AMR remain unclear. We studied 30 for-cause kidney biopsies with early AMR, acute cellular rejection or acute tubular necrosis (‘non-AMR’). We laser-captured and microdissected glomeruli and tubulointerstitium, and subjected them to unbiased proteome analysis. 120/2026 glomerular and 180/2399 tubulointerstitial proteins were significantly differentially expressed in AMR vs. non-AMR biopsies (P<0.05). Basement membrane and extracellular matrix (ECM) proteins were significantly decreased in both AMR compartments. We verified decreased glomerular and tubulointerstitial LAMC1 expression, and decreased glomerular NPHS1 and PTPRO expression in AMR. Cathepsin-V (CTSV) was predicted to cleave ECM-proteins in the AMR glomeruli, and CTSL, CTSS and LGMN in the tubulointerstitium. We identified galectin-1, an immunomodulatory protein upregulated in the AMR glomeruli and linked to the ECM. Anti-HLA class-I antibodies significantly increased CTSV expression, and galectin-1 expression and secretion, in human glomerular endothelial cells. Glutathione S-transferase omega-1 (GSTO1), an ECM-modifying enzyme, was significantly increased in the AMR tubulointerstitium, and in TNFα-treated proximal tubular epithelial cells. IFNɣ and TNFα significantly increased CTSS and LGMN expression in these cells. Basement membranes are often remodeled in chronic AMR, and we demonstrated that this remodeling begins early in glomeruli and tubulointerstitium. Targeting ECM-remodeling in AMR may represent a new therapeutic opportunity.

**SIGNIFICANCE STATEMENT:** Antibody-mediated rejection (AMR) accounts for >50% of kidney allograft loss, and is caused by donor-specific antibodies against HLA antigens, which induce maladaptive responses in the kidney glomeruli and tubulointerstitium. This is the first unbiased proteomics analysis of laser-captured/microdissected glomeruli and tubulointerstitium from 30 indication kidney biopsies with early AMR, acute cellular rejection or acute tubular necrosis. >2,000 proteins were quantified in each compartment. We discovered that basement membrane and extracellular matrix (ECM) proteins were significantly decreased in both AMR compartments. Two ECM-modifying proteins, LGALS1 and GSTO1, were significantly increased in glomeruli and tubulointerstitium, respectively. LGALS1 and GSTO1 were upregulated by anti-HLA antibodies or AMR-related cytokines in primary kidney cells, and may represent therapeutic targets to ameliorate ECM-remodeling in AMR.
