## Supplemental Table 1 for "Proteomics Reveals Extracellular Matrix Injury in the Glomeruli and Tubulointerstitium of Kidney Allografts with Early Antibody-Mediated Rejection"

### Sheet: Primer sequences
Table S1. Primer sequences used for real-time quantitative PCR in our gene expression studies
Species	Gene	Gene name	Forward primer (5' → 3')	Reverse primer (5' → 3')
Homo sapiens	Smooth muscle actin	ACTA2	ATGCGTCTGGATCTGGCTGG	TCCCGGACAATCTCACGCTC
Homo sapiens	Caspase-1	CASP1	CTGGGACTCTCAGCAGATCA	ATAGCTGGGTTGTCCTGCAC
Homo sapiens	Monocyte chemoattractant protein 1	CCL2	ACCAGCAGCAAGTGTCCCAA	CACTTCTGCTTGGGGTCAGC
Homo sapiens	Cadherin-5	CDH5	ATTGAGACAAACCCCGCCCA	GTCTGTGGCCTCGACGATGA
Homo sapiens	Cathepsin L	CTSL	CATGGTGTGCTGGTGGTTGG	CCCCATTCTTCACCCCAGCT
Homo sapiens	Cathepsin S	CTSS	ACGATCTGGGCATGAACCACC	GCTGGGAACTCTCAGGGAAC
Homo sapiens	Cathepsin V	CTSV	GACCGCGGACGTCTGTAATCT	ACAGCGGAGGCTATTCCCAAG
Homo sapiens	Interleukin-10	CXCL10	TGCAAGCCAATTTTGTCCACGT	TCTTGATGGCCTTCGATTCTGGA
Homo sapiens	Interleukin-8	CXCL8	GTTTTTGAAGAGGGCTGAG	TTTGCTTGAAGTTTCACTGG
Homo sapiens	Glyceraldehyde-3-phosphate dehydrogenase	GAPDH	ATGGGGAAGGTGAAGGTCGG	ACGGTGCCATGGAATTTGCC
Homo sapiens	Glutathione S-transferase omega-1	GSTO1	CCCTGGTTTGAACGGCTGGA	CAGGGCTGAGACTGTGGGAT
Homo sapiens	HLA class I histocompatibility antigen, C alpha chain	HLA-C	AGAAGTGGGCAGCTGTGGTG	GTGGGCTGGGAAGATGGCTC
Homo sapiens	Interleukin-6	IL6	TTCGGTACATCCTCGACGGC	TCTGCCAGTGCCTCTTTGCT
Homo sapiens	Galectin-1	LGALS1	TGGAGAGTGCCTTCGAGTGC	GCGTTGAAGCGAGGGTTGAA
Homo sapiens	Legumain	LGMN	CGTCGTGGGTGTTTGGTGTG	CCAGGGCCACACTGAGGAAT
Homo sapiens	Matrix metalloproteinase-2	MMP2	CCACAGGAGGAGAAGGCTGT	TGGTCAGTGGCTTGGGGTAC
Homo sapiens	Matrix metalloproteinase-2	MMP9	GAGTTGTGGTCCCTGGGCAA	ATGAAGGGGAAGTGGCAGGC
Homo sapiens	Platelet endothelial cell adhesion molecule	PECAM1	GCTCTCTTGATCATTGCGGCC	GGTACTGCTGGCCTGGACAT
Homo sapiens	60S ribosomal protein L31	RPL31	GCCGTTCTGCCATCAACGAA	TTGAGCCTGGTGTCAATGCG
Homo sapiens	Antigen peptide transporter 1	TAP1	ATTCTTTACGGGCCGCCTCA	ACGAACTCCAGCACTGCACT
Homo sapiens	Vascular cell adhesion protein 1	VCAM1	TGGTCGTGATCCTTGGAGCC	AGATTCTGGGGTGGTCTCGAT
Homo sapiens	Vinculin	VCL	TGCCATCCAATCAGCCGGT	CACACTGAATGAGTGCCCGC
Homo sapiens	von Willebrand factor	VWF	CCCGGAGAAAGCCCATTTGC	ATCGCACAGCAAAGCCCAAG
